# Alternative activation of macrophages is accompanied by chromatin remodeling and short-term dampening of macrophage secondary response

**DOI:** 10.1101/327023

**Authors:** Mei San Tang, Emily R. Miraldi, Natasha M. Girgis, Richard A. Bonneau, P’ng Loke

## Abstract

Interleukin-4 (IL-4) activates macrophages to adopt a distinct phenotype associated with clearance of helminth infections and tissue repair. Here, we describe changes in the accessible chromatin landscape following IL-4 stimulation of terminally differentiated mouse peritoneal macrophages. This chromatin remodeling process occurs in both tissue resident and monocyte-derived macrophages, but the regions gaining accessibility post-stimulation are macrophage-specific. PU.1 motif is similarly associated with tissue resident and monocyte-derived IL-4 induced regions, but has macrophage-specific DNA shape and predicted co-factors. In addition, IL-4 stimulation leads to short-term dampening of macrophage secondary response. However, the degree of dampening differs between macrophages derived from different genetic backgrounds. Together, these results lead us to propose that DNA sequence variations can alter parts of the accessible chromatin landscape and differences in secondary responses due to host genetics can contribute to phenotypic variations in immune responses.
