## Supplementary material for "Alternative activation of macrophages is accompanied by chromatin remodeling and short-term dampening of macrophage secondary response": Data S2

### Sheet: DataS2_motifs_selectiveEnrichme
TfMotif	FisherPvalue	OddsRatio	TFClassFam	FisherPvalAdj	LogOR	nlogp
Ahctf1	7.27e-07	0.245655	Ahctf1	0.00103426	-2.0253	2.98537
Dnajc21	4.75e-05	3.05042	Dnajc21	0.0661274	1.60901	1.17962
Elf1	5.8e-09	1.83788	Ets-related factors	8.33e-06	0.878039	5.07923
Erg	2.55e-17	2.32589	Ets-related factors	3.72e-14	1.21778	13.4293
Ets1	1.38e-11	1.98095	Ets-related factors	2e-08	0.986194	7.69945
Etv6	3.46e-06	1.99461	Ets-related factors	0.00489424	0.996109	2.31031
Foxc1	7.05e-06	0.242383	Forkhead box (FOX) factors	0.00990659	-2.04464	2.00408
Foxe1	6.96e-14	0.105626	Forkhead box (FOX) factors	1.01e-10	-3.24297	9.99433
Foxg1	7.6e-06	0.231974	Forkhead box (FOX) factors	0.0106713	-2.10797	1.97178
Foxj1	4.4e-08	0.100247	Forkhead box (FOX) factors	6.31e-05	-3.31837	4.19986
Foxj3	6.79e-28	0.0926902	Forkhead box (FOX) factors	9.98e-25	-3.43144	24.0007
Irf1	5.5e-16	0.401285	Interferon-regulatory factors	8.02e-13	-1.3173	12.0957
Irf2	8.98e-06	0.325972	Interferon-regulatory factors	0.0125744	-1.61718	1.90051
Irf7	5.21e-07	0.389616	Interferon-regulatory factors	0.000743174	-1.35987	3.12891
Mef2c	3.39e-08	0.192385	Regulators of differentiation	4.86e-05	-2.37793	4.31293
Pax4	2.9e-08	0.159263	Paired plus homeo domain	4.16e-05	-2.65051	4.38047
Pou5f1	3.25e-09	0.226763	POU domain factors	4.67e-06	-2.14074	5.33078
Sfpi1	6.07e-07	1.69786	Ets-related factors	0.000864937	0.763717	3.06302
Spib	1.13e-07	1.81648	Ets-related factors	0.000161212	0.861148	3.7926
Spic	1.23e-16	2.29631	Ets-related factors	1.8e-13	1.19931	12.7453
Stat2	7.55e-08	0.449702	STAT factors	0.00010791	-1.15296	3.96694
STAT2::STAT1	6.53e-14	0.36132	STAT factors	9.51e-11	-1.46865	10.0218
Zfp105	5.85e-12	0.119263	More than 3 adjacent zinc finger factors	8.48e-09	-3.06778	8.07144
Zfp281	2.6e-05	1.94814	More than 3 adjacent zinc finger factors	0.0362668	0.962097	1.44049
ARID3A	1.08e-22	0.076692	ARID-related factors	1.59e-19	-3.70478	18.7994
BPTF	6.22e-08	0.121902	BPTF	8.9e-05	-3.03621	4.05071
DMRTC2	7.49e-08	0.138581	DMRT	0.000107043	-2.8512	3.97044
EGR1	5.43e-11	2.23	Three-zinc finger Kruppel-related factors	7.85e-08	1.15704	7.10513
EHF	2.97e-19	2.73445	Ets-related factors	4.35e-16	1.45125	15.3613
ELF1	7.05e-07	1.66829	Ets-related factors	0.00100384	0.738369	2.99833
ELF2	1.01e-16	2.67955	Ets-related factors	1.48e-13	1.42199	12.8298
ELK1	1.17e-06	1.94095	Ets-related factors	0.0016643	0.956766	2.77877
ETS1	1.46e-13	2.21045	Ets-related factors	2.13e-10	1.14434	9.67241
ETS2	3.99e-06	1.8514	Ets-related factors	0.00564694	0.888613	2.24819
ETV4	1.31e-08	1.92735	Ets-related factors	1.88e-05	0.946621	4.72563
EWSR1::FLI1	9.34e-07	1.84696	Ets-related factors||Unknown	0.00132595	0.885151	2.87747
FLI1	1.55e-09	1.92304	Ets-related factors	2.23e-06	0.943389	5.65086
FOXA1	9.33e-06	0.299336	Forkhead box (FOX) factors	0.0130616	-1.74016	1.884
FOXA2	2.76e-06	0.208589	Forkhead box (FOX) factors	0.00390483	-2.26127	2.4084
FOXC1	4.27e-13	0.166237	Forkhead box (FOX) factors	6.19e-10	-2.58869	9.2083
FOXC2	5.6e-05	0.326504	Forkhead box (FOX) factors	0.077813	-1.61483	1.10895
FOXD3	3.38e-13	0.118965	Forkhead box (FOX) factors	4.91e-10	-3.07139	9.30884
FOXE1	6.96e-14	0.105626	Forkhead box (FOX) factors	1.01e-10	-3.24297	9.99433
FOXF1	2.59e-05	0.205731	Forkhead box (FOX) factors	0.0361704	-2.28117	1.44165
FOXG1	3.66e-10	0.164555	Forkhead box (FOX) factors	5.29e-07	-2.60336	6.27677
FOXJ1	8.07e-06	0.220431	Forkhead box (FOX) factors	0.0113256	-2.1816	1.94594
FOXJ2	6.04e-12	0.145739	Forkhead box (FOX) factors	8.75e-09	-2.77854	8.05815
FOXJ3	3.39e-28	0.091848	Forkhead box (FOX) factors	4.99e-25	-3.44461	24.3021
FOXK1	2.59e-05	0.205731	Forkhead box (FOX) factors	0.0361704	-2.28117	1.44165
FOXL1	5.79e-08	0.18634	Forkhead box (FOX) factors	8.3e-05	-2.42399	4.08114
FOXO1	4.81e-06	0.323665	Forkhead box (FOX) factors	0.00678903	-1.62743	2.16819
FOXP1	9.66e-25	0.154497	Forkhead box (FOX) factors	1.42e-21	-2.69435	20.8482
FUBP1	3.77e-23	0.108174	FUBP1	5.53e-20	-3.20858	19.2576
GABPA	8.56e-08	2.03446	Ets-related factors	0.000122287	1.02465	3.91262
GATA2	5.66e-06	1.59101	GATA-type zinc fingers	0.00797289	0.669946	2.09838
HDAC2	4.46e-11	0.483952	HDAC2	6.46e-08	-1.04706	7.19004
IRF1	5.5e-16	0.401285	Interferon-regulatory factors	8.02e-13	-1.3173	12.0957
IRF2	4.3e-06	0.469529	Interferon-regulatory factors	0.00606886	-1.09071	2.21689
IRF3	1.05e-11	0.403338	Interferon-regulatory factors	1.52e-08	-1.30994	7.81796
IRF4	6.94e-10	0.538426	Interferon-regulatory factors	1e-06	-0.893179	6.00011
IRF5	3.1e-16	0.324859	Interferon-regulatory factors	4.53e-13	-1.62211	12.3439
IRF9	5.24e-06	0.434439	Interferon-regulatory factors	0.00739337	-1.20277	2.13116
MAF	5.3e-05	1.80289	Maf-related factors	0.073654	0.850314	1.1328
MAZ	6.82e-07	2.06966	Factors with multiple dispersed zinc fingers	0.000970469	1.04939	3.01302
MECOM	1.27e-25	0.0949804	Factors with multiple dispersed zinc fingers	1.87e-22	-3.39623	21.7281
MEF2A	8.85e-07	0.171051	Regulators of differentiation	0.00125805	-2.5475	2.9003
MYEF2	3.2e-05	0.262538	MYEF2	0.0446074	-1.9294	1.35059
MZF1	6.96e-06	2.112	More than 3 adjacent zinc finger factors	0.00978997	1.07861	2.00922
NFE2L2	6.59e-06	1.94575	Jun-related factors	0.00927695	0.96033	2.03259
PAX4	4.02e-06	0.362245	Paired plus homeo domain	0.00568131	-1.46496	2.24555
RUNX1	1.27e-17	0.193083	Runt-related factors	1.86e-14	-2.3727	13.7304
SMARCB1	3.49e-05	0.359402	Myb/SANT domain factors	0.0486665	-1.47633	1.31277
SMARCC1	6.57e-05	0.387114	Myb/SANT domain factors	0.0912603	-1.36917	1.03972
SP1	1.63e-05	1.82513	Three-zinc finger Kruppel-related factors	0.0227441	0.868002	1.64313
SP3	1.59e-06	2.50208	Three-zinc finger Kruppel-related factors	0.00225953	1.32313	2.64598
SRY	4.46e-05	0.21286	SOX-related factors	0.0620992	-2.23203	1.20691
STAT1	1.6e-10	0.326195	STAT factors	2.31e-07	-1.61619	6.63593
STAT2	1.98e-09	0.475243	STAT factors	2.85e-06	-1.07326	5.54503
STAT3	6.37e-10	2.40257	STAT factors	9.19e-07	1.26458	6.03657
STAT6	6.25e-06	2.55134	STAT factors	0.00880257	1.35126	2.05539
TEAD4	8.57e-06	0.19277	TEF-1-related factors	0.0120155	-2.37505	1.92026
ZBTB7B	5.59e-06	2.84447	More than 3 adjacent zinc finger factors	0.00788712	1.50816	2.10308
ZNF35	1.52e-24	0.120155	More than 3 adjacent zinc finger factors	2.24e-21	-3.05703	20.6507
